# Mitochondrial genomes in *Perkinsus* decode conserved frameshifts in all genes

**DOI:** 10.1101/2022.02.17.480897

**Authors:** Sebastian G. Gornik, Victor Flores, Franziska Reinhardt, Lieselotte Erber, Olga Douvropoulou, Imen Lassadi, Elin Einarsson, Mario Mörl, Anna Git, Peter F. Stadler, Arnab Pain, Ross F. Waller

## Abstract

Mitochondrial genomes of apicomplexans, dinoflagellates and chrompodellids, that collectively make up the Myzozoa, are uncommonly reduced in coding capacity and display divergent gene configuration and expression mechanisms. They encode only three proteins — COB, COX1, COX3 — contain rRNAs fragmented to ∼100-200 base pair elements, and employ extensive recombination, RNA trans-splicing, and RNA-editing for genome maintenance and expression. The early-diverging Perkinsozoa is the final major myzozoan lineage whose mitochondrial genomes remain poorly characterized. Previous reports of *Perkinsus cox1* and *cob* partial gene sequences have indicated independent acquisition of non-canonical features, namely the occurrence of multiple frameshifts in both genes. To determine ancestral myzozoan mitochondrial genome features, as well as any novel ones in Perkinsozoa, we sequenced and assembled four *Perkinsus* species mitochondrial genomes. These data show a simple ancestral genome with the common reduced coding capacity, but one already prone to rearrangement. Moreover, we identified 75 frameshifts across the four species that are present in all genes, that are highly conserved in gene location, and that occur as four distinct types. A decoding mechanism apparently employs unused codons at the frameshift sites that advance translation either +1 or +2 frames to the next used codon. The locations of the frameshifts are seemingly positioned to regulate protein folding of the nascent protein as it emerges from the ribosome. COX3 is distinct in containing only one frameshift and showing strong selection against residues that are otherwise frequently encoded at the frameshift positions in COX3 and COB. All genes also lack cysteine codons implying a further constraint on these genomes with reduction to only 19 different amino acids. Furthermore, mitochondrion-encoded rRNA fragment complements are incomplete in *Perkinsus* spp. but some are found in the nuclear DNA, suggesting these may be imported into the organelle as for tRNAs. *Perkinsus* demonstrates additional remarkable trajectories of organelle genome evolution including pervasive integration of frameshift translation into genome expression.
