## Supplemental Table 1 for "Mitochondrial genomes in *Perkinsus* decode conserved frameshifts in all genes"

### Sheet: Supplementary Table 1 - Amplifi
primer name	5’- 3’ sequence
Cox1-F	GGTTATAACATTACATGGTTTATT
Cox1-R	TGATATTAAATTCCATACAATGA
Cox3-F	AAATATTATTATTTGTAAGTTTCTACTG
Cox3-R	TTTACAATTGTGGATAATAATGT
Cob-F	AAGGTTATATAATTATGGTAGTAATGA
Cob-R	AAACCACTATATTTATTTGGTAAT
