## Supplemental Table 2 for "Mitochondrial genomes in *Perkinsus* decode conserved frameshifts in all genes"

### Sheet: All anti codons
	PmarR1		PmarR2				PolsR1		PolsR2
anti-codons	number of tRNAs detected	percent total	number of tRNAs detected	percent total			number of tRNAs detected	percent total	number of tRNAs detected	percent total		AA
AAC	88	2.96696	87	2.94317			133	3.61021	111	3.17597
AAG	9	0.303439	10	0.338295			73	1.98154	71	2.03147
AAT	153	5.15846	155	5.24357			156	4.23453	146	4.1774
ACC	2	0.0674309	0	0			0	0	59	1.68813		Gly
ACG	83	2.79838	83	2.80785			78	2.11726	1	0.0286123
ACT	0	0	0	0			2	0.0542888	0	0		Ser
AGA	38	1.28119	37	1.25169			115	3.12161	107	3.06152
AGC	129	4.34929	130	4.39783			105	2.85016	93	2.66094
AGG	63	2.12407	61	2.0636			93	2.52443	93	2.66094
AGT	164	5.52933	163	5.51421			201	5.45603	196	5.60801		Thr
CAA	48	1.61834	39	1.31935			8	0.217155	12	0.343348
CAC	43	1.44976	44	1.4885			92	2.49729	87	2.48927
CAG	34	1.14633	14	0.473613			49	1.33008	31	0.886981
CAT	65	2.1915	67	2.26658			180	4.88599	180	5.15021
CCA	67	2.25893	71	2.40189			112	3.04017	3	0.0858369		Trp
CCC	36	1.21376	38	1.28552			85	2.30727	82	2.34621
CCG	12	0.404585	16	0.541272			18	0.488599	17	0.486409
CCT	53	1.78692	57	1.92828			80	2.17155	73	2.0887
CGA	24	0.809171	25	0.845737			48	1.30293	44	1.25894
CGC	32	1.07889	32	1.08254			21	0.570033	94	2.68956
CGG	117	3.94471	117	3.95805			52	1.41151	26	0.74392
CGT	109	3.67498	107	3.61976			148	4.01737	147	4.20601
CTC	65	2.1915	64	2.16509			113	3.06732	116	3.31903
CTG	108	3.64127	114	3.85656			152	4.12595	118	3.37625
CTT	78	2.6298	79	2.67253			130	3.52877	127	3.63376
GAA	25	0.842886	25	0.845737			143	3.88165	125	3.57654
GAC	0	0	0	0			3	0.0814332	3	0.0858369		Val
GCA	72	2.42751	79	2.67253			74	2.00869	76	2.17454
GCC	86	2.89953	83	2.80785			125	3.39305	127	3.63376
GCT	49	1.65206	49	1.65765			146	3.96308	145	4.14878
GGT	1	0.0337154	1	0.0338295			1	0.0271444	1	0.0286123
GTA	45	1.51719	44	1.4885			0	0	22	0.629471
GTC	133	4.48415	134	4.53315			104	2.82302	104	2.97568
GTG	80	2.69724	83	2.80785			118	3.20304	118	3.37625
GTT	73	2.46123	73	2.46955			89	2.41585	89	2.54649
NNN	1	0.0337154	1	0.0338295			6	0.162866	6	0.171674
TAA	46	1.55091	46	1.55616			26	0.705755	27	0.772532
TAC	52	1.7532	52	1.75913			43	1.16721	36	1.03004
TAG	12	0.404585	8	0.270636			16	0.434311	9	0.257511
TAT	32	1.07889	33	1.11637			36	0.977199	37	1.05866
TCA	4	0.134862	4	0.135318			4	0.108578	4	0.114449		Sec
TCC	53	1.78692	55	1.86062			59	1.60152	60	1.71674
TCG	51	1.71949	46	1.55616			59	1.60152	58	1.65951
TCT	74	2.49494	61	2.0636			55	1.49294	49	1.402
TGA	34	1.14633	35	1.18403			30	0.814332	29	0.829757
TGC	53	1.78692	53	1.79296			16	0.434311	0	0		Ala
TGG	40	1.34862	39	1.31935			23	0.624321	76	2.17454
TGT	83	2.79838	81	2.74019			107	2.90445	107	3.06152
TTC	142	4.78759	144	4.87145			52	1.41151	55	1.57368
TTG	76	2.56237	81	2.74019			80	2.17155	73	2.0887
TTT	29	0.977748	36	1.21786			25	0.67861	25	0.715308
sum	2966	100	2956	100			3684	100	3495	100

### Sheet: sorted by amino acid
	PmarR1	Percent	PmarR2	Percent	PolsR1	Percent	PolsR2	Percent
Pro
AGG	63	28.6364	61	28.1106	93	55.3571	93	47.6923
GGG	0	0	0	0	0	0	0	0
TGG	40	18.1818	39	17.9724	23	13.6905	76	38.9744
CGG	117	53.1818	117	53.9171	52	30.9524	26	13.3333
sum	220		217		168		195
Tyr
ATA	0		0		0		0
GTA	45		44		0		22
Phe
AAA	0		0		0		0
GAA	25		25		143		125
Cys
ACA	0		0		0		0
GCA	72		79		74		76
Asn
ATT	0		0		0		0
GTT	73		73		89		89
Asp
ATC	0		0		0		0
GTC	133		134		104		104
Gln
TTG	76	41.3043	81	41.5385	80	34.4828	73	38.2199
CTG	108	58.6957	114	58.4615	152	65.5172	118	61.7801
sum	184		195		232		191
Glu
TTC	142	68.599	144	69.2308	52	31.5152	55	32.1637
CTC	65	31.401	64	30.7692	113	68.4848	116	67.8363
sum	207		208		165		171
His
ATG	0		0		0		0
GTG	80		83		118		118
Lys
TTT	29	27.1028	36	31.3043	25	16.129	25	16.4474
CTT	78	72.8972	79	68.6957	130	83.871	127	83.5526
sum	107		115		155		152
Ile
AAT	153	82.7027	155	82.4468	156	81.25	146	79.7814
GAT	0	0	0	0	0	0	0	0
TAT	32	17.2973	33	17.5532	36	18.75	37	20.2186
sum	185		188		192		183
Gly
ACC	2	1.12994	0	0	0	0	59	17.9878
GCC	86	48.5876	83	47.1591	125	46.4684	127	38.7195
TCC	53	29.9435	55	31.25	59	21.9331	60	18.2927
CCC	36	20.339	38	21.5909	85	31.5985	82	25
sum	177		176		269		328
Ala
AGC	129	60.2804	130	60.4651	105	73.9437	93	49.7326
GGC	0	0	0	0	0	0	0	0
TGC	53	24.7664	53	24.6512	16	11.2676	0	0
CGC	32	14.9533	32	14.8837	21	14.7887	94	50.2674
sum	214		215		142		187
Val
AAC	88	48.0874	87	47.541	133	49.0775	111	46.8354
GAC	0	0	0	0	3	1.10701	3	1.26582
TAC	52	28.4153	52	28.4153	43	15.8672	36	15.1899
CAC	43	23.4973	44	24.0437	92	33.9483	87	36.7089
sum	183		183		271		237
Thr
AGT	164	45.9384	163	46.3068	201	43.9825	196	43.459
GGT	1	0.280112	1	0.284091	1	0.218818	1	0.221729
TGT	83	23.2493	81	23.0114	107	23.4136	107	23.7251
CGT	109	30.5322	107	30.3977	148	32.3851	147	32.5942
sum	357		352		457		451
Leu
AAG	9	6.04027	10	8.54701	73	42.4419	71	47.3333
GAG	0	0	0	0	0	0	0	0
TAG	12	8.05369	8	6.83761	16	9.30233	9	6
CAG	34	22.8188	14	11.9658	49	28.4884	31	20.6667
TAA	46	30.8725	46	39.3162	26	15.1163	27	18
CAA	48	32.2148	39	33.3333	8	4.65116	12	8
sum	149		117		172		150
Ser
AGA	38	26.2069	37	25.3425	115	33.7243	107	32.9231
GGA	0	0	0	0	0	0	0	0
TGA	34	23.4483	35	23.9726	30	8.79765	29	8.92308
CGA	24	16.5517	25	17.1233	48	14.0762	44	13.5385
ACT	0	0	0	0	2	0.58651	0	0
GCT	49	33.7931	49	33.5616	146	42.8152	145	44.6154
sum	145		146		341		325
Arg
ACG	83	30.4029	83	31.5589	78	26.8966	1	0.505051
GCG	0	0	0	0	0	0	0	0
TCG	51	18.6813	46	17.4905	59	20.3448	58	29.2929
CCG	12	4.3956	16	6.08365	18	6.2069	17	8.58586
TCT	74	27.1062	61	23.1939	55	18.9655	49	24.7475
CCT	53	19.4139	57	21.673	80	27.5862	73	36.8687
sum	273		263		290		198
Trp
CCA	67	2.25893	71	2.40189	112	3.04017	3	0.0858369
sum	67		71		112		3
