## Supplemental Table 3 for "Mitochondrial genomes in *Perkinsus* decode conserved frameshifts in all genes"

### Sheet: Supplementary table 3 - Codon u
Codon	Amino acid	Occurrences				Faction
		P. atlanticus	P. chesapeaki	P. marinus	P. olseni	P. atlanticus	P. chesapeaki	P. marinus	P. olseni
GCA	A	0	0	0	0	0	0	0	0
GCC	A	0	0	0	0	0	0	0	0
GCG	A	0	1	0	0	0	0.166667	0	0
GCT	A	7	5	7	7	1	0.833333	1	1
TGC	C	0	0	0	0	0	0	0	0
TGT	C	0	0	0	0	0	0	0	0
GAC	D	0	0	0	0	0	0	0	0
GAT	D	19	19	19	19	1	1	1	1
GAG	E	0	0	0	0	0	0	0	0
GAA	E	18	19	18	18	1	1	1	1
TTC	F	13	13	15	13	0.40625	0.40625	0.46875	0.40625
TTT	F	19	19	17	19	0.59375	0.59375	0.53125	0.59375
GGG	G	0	0	0	0	0	0	0	0
GGC	G	4	1	4	4	0.0769231	0.0192308	0.0769231	0.0769231
GGA	G	5	5	4	5	0.0961538	0.0961538	0.0769231	0.0961538
GGT	G	43	46	44	43	0.826923	0.884615	0.846154	0.826923
CAC	H	1	1	2	1	0.0526316	0.0526316	0.105263	0.0526316
CAT	H	18	18	17	18	0.947368	0.947368	0.894737	0.947368
ATC	I	7	9	7	7	0.0258303	0.0338346	0.0257353	0.0258303
ATT	I	60	63	66	60	0.221402	0.236842	0.242647	0.221402
ATA	I	204	194	199	204	0.752768	0.729323	0.731618	0.752768
AAG	K	0	0	0	0	0	0	0	0
AAA	K	31	31	31	31	1	1	1	1
CTA	L	0	0	0	0	0	0	0	0
CTC	L	0	0	0	0	0	0	0	0
CTG	L	0	0	0	0	0	0	0	0
CTT	L	0	0	0	0	0	0	0	0
TTG	L	0	0	0	0	0	0	0	0
TTA	L	124	126	124	124	1	1	1	1
ATG	M	22	22	22	22	1	1	1	1
AAC	N	14	9	10	14	0.117647	0.0782609	0.0854701	0.117647
AAT	N	105	106	107	105	0.882353	0.921739	0.91453	0.882353
CCC	P	0	0	0	0	0	0	0	0
CCG	P	0	0	0	0	0	0	0	0
CCT	P	7	7	7	7	0.368421	0.368421	0.35	0.368421
CCA	P	12	12	13	12	0.631579	0.631579	0.65	0.631579
CAG	Q	0	0	0	0	0	0	0	0
CAA	Q	9	8	9	9	1	1	1	1
AGG	R	0	0	0	0	0	0	0	0
CGA	R	0	0	0	0	0	0	0	0
CGC	R	0	0	0	0	0	0	0	0
CGG	R	0	0	0	0	0	0	0	0
CGT	R	1	1	1	1	0.1	0.1	0.1	0.1
AGA	R	9	9	9	9	0.9	0.9	0.9	0.9
TCG	S	0	0	0	0	0	0	0	0
AGC	S	2	1	0	2	0.031746	0.0153846	0	0.031746
TCC	S	2	2	3	2	0.031746	0.0307692	0.047619	0.031746
TCT	S	17	16	15	17	0.269841	0.246154	0.238095	0.269841
TCA	S	18	18	19	18	0.285714	0.276923	0.301587	0.285714
AGT	S	24	28	26	24	0.380952	0.430769	0.412698	0.380952
ACC	T	0	0	0	0	0	0	0	0
ACG	T	0	0	0	0	0	0	0	0
ACT	T	5	4	5	5	0.185185	0.137931	0.192308	0.185185
ACA	T	22	25	21	22	0.814815	0.862069	0.807692	0.814815
GTC	V	0	0	0	0	0	0	0	0
GTG	V	0	0	0	0	0	0	0	0
GTT	V	4	4	5	4	0.0655738	0.0634921	0.0819672	0.0655738
GTA	V	57	59	56	57	0.934426	0.936508	0.918033	0.934426
TGG	W	5	7	5	5	0.3125	0.4375	0.3125	0.3125
TGA	W	11	9	11	11	0.6875	0.5625	0.6875	0.6875
TAA	X	0	0	0	0	0	0	0	0
TAG	X	0	0	0	0	0	0	0	0
TAC	Y	9	14	11	9	0.0714286	0.111111	0.0866142	0.0714286
TAT	Y	117	112	116	117	0.928571	0.888889	0.913386	0.928571
